# DNA methyltransferase 1 (DNMT1) function is implicated in the age-related loss of cortical interneurons

**DOI:** 10.1101/2020.03.06.981290

**Authors:** Anne Hahn, Cathrin Bayer, Daniel Pensold, Jessica Tittelmeier, Lisa Marx-Blümel, Lourdes González-Bermúdez, Jenice Linde, Jonas Groß, Gabriela Salinas-Riester, Thomas Lingner, Julia von Maltzahn, Marc Spehr, Tomas Pieler, Anja Urbach, Geraldine Zimmer-Bensch

## Abstract

Increased life expectancy in modern society comes at the cost of age-associated disabilities and diseases. Aged brains not only show reduced excitability and plasticity, but also a decline in inhibition. Age-associated defects in inhibitory circuits likely contribute to cognitive decline and age-related disorders. Molecular mechanisms that exert epigenetic control of gene expression, contribute to age-associated neuronal impairments. Both DNA methylation, mediated by DNA methyltransferases (DNMTs), and histone modifications maintain neuronal function throughout lifespan. Here we provide evidence that DNMT1 function is implicated in the age-related loss of cortical inhibitory interneurons. Deletion of *Dnmt1* in parvalbumin-positive interneurons attenuates their age-related decline in the cerebral cortex. Moreover, DNMT1-deficient mice show improved somatomotor performance and reduced aging-associated transcriptional changes. A decline in the proteostasis network, responsible for the proper degradation and removal of defective proteins, is suggested to be essentially implicated in age- and disease-related neurodegeneration. Our data suggest that DNMT1 acts indirectly on interneuron survival in aged mice by modulating the proteostasis network during life-time.
