## Supplementary Table 4 for "DNA methyltransferase 1 (DNMT1) function is implicated in the age-related loss of cortical interneurons"

### Sheet: 4_1_DEG DMG OL DEG
ENSMUSG	GeneName	baseMean	log2FoldChange	lfcSE	stat	pvalue	padj	ensembl gene_id	Gene name	Gene type	TranscriptId	structure	position	chromosome	DMR start	DMR end	logFC	logCPM	pvalue	p-adjust
2710	ENSMUSG00000098178	Yam1	9489.71	0.882058	0.318247	2.77161	0.00557794	0.0276055	ENSMUSG00000098178	RP23-81C12.3	lincRNA	ENSMUST00000182010	5UTR		chr17	39842601	39848900	-1.58309	3.93271	2.31814e-21	2.30311e-17
622	ENSMUSG00000024500	Ppp2r2b	319.861	-0.945457	0.157597	-5.99922	1.98e-09	4.28e-08	ENSMUSG00000024500	Ppp2r2b	protein_coding	ENSMUST00000025377	INTRON		chr18	42975101	42976500	2.49599	0.999203	1.41708e-14	1.09576e-10
31	ENSMUSG00000046312	AI464131	1753.33	-1.15256	0.0816391	-14.1177	2.95e-45	1.32e-42	ENSMUSG00000046312	AI464131	protein_coding	ENSMUST00000054920	EXON		chr4	41498801	41499500	-2.7407	-0.775298	1.41719e-08	7.69089e-05
1086	ENSMUSG00000033579	Fa2h	3518.21	0.392971	0.0843806	4.65713	3.21e-06	3.96e-05	ENSMUSG00000033579	Fa2h	protein_coding	ENSMUST00000038475	INTRON		chr8	111390301	111391000	7.88431	-1.32945	3.04139e-08	0.000157279
1148	ENSMUSG00000053004	Hrh1	221.879	-0.797207	0.175967	-4.53043	5.89e-06	6.88e-05	ENSMUSG00000053004	Hrh1	protein_coding	ENSMUST00000088987	downstream	27606	chr6	114510901	114511600	1.8467	0.192857	8.25501e-08	0.000403954
54	ENSMUSG00000050121	Opalin	3116.71	0.943471	0.0744476	12.6729	8.35e-37	2.11e-34	ENSMUSG00000050121	Opalin	protein_coding	ENSMUST00000087176	INTRON		chr19	41073901	41074600	3.60416	-1.06984	3.43248e-07	0.001473
650	ENSMUSG00000030519	Apba2	773.145	-0.635305	0.108155	-5.874	4.25e-09	8.79e-08	ENSMUSG00000030519	Apba2	protein_coding	ENSMUST00000032732	more5000up	-32406	chr7	64468601	64469300	2.01738	-0.177611	5.94148e-07	0.00239899
1327	ENSMUSG00000064036	Mro	266.428	-0.691671	0.164552	-4.20335	2.63e-05	0.000265908	ENSMUSG00000064036	Mro	processed_transcript	ENSMUST00000136473	downstream	18369	chr18	73899701	73900400	2.49282	-0.598071	7.77013e-07	0.00308416
722	ENSMUSG00000049690	Nckap5	573.412	-0.678535	0.121182	-5.59929	2.15e-08	4e-07	ENSMUSG00000049690	Nckap5	protein_coding	ENSMUST00000161954	3UTR		chr1	125913201	125913900	-2.59648	-1.05389	1.41326e-06	0.00536286
2562	ENSMUSG00000096768	Erdr1	71.615	0.750679	0.261304	2.87281	0.00406835	0.0212981	ENSMUSG00000096768	Erdr1	protein_coding	ENSMUST00000179483	2000-5000up	-4538	chrY	90778101	90780200	-0.820739	2.07551	2.04704e-06	0.00618455
650.1	ENSMUSG00000030519	Apba2	773.145	-0.635305	0.108155	-5.874	4.25e-09	8.79e-08	ENSMUSG00000030519	Apba2	protein_coding	ENSMUST00000032732	more5000up	-16306	chr7	64484701	64485400	1.93026	-0.128715	1.85618e-06	0.00694712
2592	ENSMUSG00000028581	Laptm5	46.9895	0.8229	0.28836	2.85372	0.00432102	0.0223589	ENSMUSG00000028581	Laptm5	processed_transcript	ENSMUST00000125332	INTRON		chr4	130932901	130933600	-0.842554	1.70884	2.17772e-06	0.00795087
237	ENSMUSG00000025203	Scd2	82762.4	0.43522	0.052373	8.31001	9.57e-17	5.44e-15	ENSMUSG00000025203	Scd2	protein_coding	ENSMUST00000026221	3UTR		chr19	44306501	44307200	3.46384	-1.1848	3.5273e-06	0.0116579
483	ENSMUSG00000057134	Ado	3521.87	0.459995	0.0695199	6.61674	3.67e-11	1.02e-09	ENSMUSG00000057134	Ado	protein_coding	ENSMUST00000075686	more5000up	-7347	chr10	67556301	67557000	-1.40669	0.198343	3.88805e-06	0.0128027
2076	ENSMUSG00000041075	Fzd7	665.394	-0.380236	0.116071	-3.2759	0.00105326	0.00680531	ENSMUSG00000041075	Fzd7	protein_coding	ENSMUST00000114246	1000-2000up	-1047	chr1	59480401	59481100	-2.49373	-1.13457	4.33794e-06	0.0141657
2186	ENSMUSG00000022119	Rbm26	1424.32	-0.303271	0.0955626	-3.17353	0.00150596	0.00924047	ENSMUSG00000022119	Rbm26	protein_coding	ENSMUST00000163545	INTRON		chr14	105172901	105173600	3.04067	-1.03395	4.97462e-06	0.0155628
977	ENSMUSG00000036046	5031439G07Rik	10919	0.279276	0.0570295	4.89705	9.73e-07	1.34e-05	ENSMUSG00000036046	5031439G07Rik	protein_coding	ENSMUST00000047144	INTRON		chr15	84961801	84962500	3.04067	-1.03395	4.97462e-06	0.0155628
203	ENSMUSG00000039601	Rcan2	3615.31	0.61482	0.0701769	8.76101	1.94e-18	1.28e-16	ENSMUSG00000039601	Rcan2	protein_coding	ENSMUST00000177857	INTRON		chr17	43997801	43998500	3.07371	-1.0073	4.97462e-06	0.0155628
1929	ENSMUSG00000003585	Sec14l2	540.127	-0.413542	0.121791	-3.39551	0.000684998	0.00476144	ENSMUSG00000003585	Sec14l2	processed_transcript	ENSMUST00000132421	INTRON		chr11	4104101	4104800	-1.10806	0.822437	5.09444e-06	0.0159073
950	ENSMUSG00000036751	Cox6b1	454.082	0.66058	0.133151	4.96114	7.01e-07	9.9e-06	ENSMUSG00000036751	Cox6b1	protein_coding	ENSMUST00000075738	INTRON		chr7	30618001	30618700	2.73344	-0.922101	5.41749e-06	0.0168518
2668	ENSMUSG00000089941	Gm16168	471.005	-0.366953	0.130996	-2.80126	0.0050904	0.025598	ENSMUSG00000089941	Gm16168	antisense	ENSMUST00000161274	INTRON		chr17	10516101	10516800	2.22308	-0.610472	5.53353e-06	0.0170983
891	ENSMUSG00000032827	Ppp1r9a	1826.52	-0.40238	0.0787796	-5.10767	3.26e-07	4.91e-06	ENSMUSG00000032827	Ppp1r9a	protein_coding	ENSMUST00000175889	INTRON		chr6	4923801	4924500	-0.693366	2.11343	5.53844e-06	0.0170983
1626	ENSMUSG00000090213	Tmem189	886.407	0.37669	0.101055	3.72756	0.000193342	0.00159516	ENSMUSG00000090213	Tmem189	protein_coding	ENSMUST00000006587	INTRON		chr2	167649301	167650000	2.47926	-0.841511	5.67158e-06	0.0172494
467	ENSMUSG00000025892	Gria4	902.822	0.700067	0.104956	6.67008	2.56e-11	7.34e-10	ENSMUSG00000025892	Gria4	protein_coding	ENSMUST00000027020	more5000up	-152768	chr9	4949001	4949700	3.00684	-1.06113	8.52605e-06	0.0242866
443	ENSMUSG00000081534	Slc48a1	4897.35	0.466103	0.0686545	6.78911	1.13e-11	3.42e-10	ENSMUSG00000081534	Slc48a1	protein_coding	ENSMUST00000117892	INTRON		chr15	97785801	97786500	4.20419	-1.38777	8.54838e-06	0.0242866
52	ENSMUSG00000031596	Slc7a2	860.085	-1.34702	0.105837	-12.7274	4.17e-37	1.1e-34	ENSMUSG00000031596	Slc7a2	protein_coding	ENSMUST00000098816	INTRON		chr8	40879301	40880000	3.34884	-1.27797	1.10954e-05	0.0302137
273	ENSMUSG00000021573	Tppp	16920.5	0.423572	0.0533575	7.93837	2.05e-15	1.01e-13	ENSMUSG00000021573	Tppp	processed_transcript	ENSMUST00000140217	INTRON		chr13	74021501	74022200	1.98776	-0.464239	1.14648e-05	0.0310649
455	ENSMUSG00000020099	Unc5b	6360.83	0.409601	0.0608611	6.73009	1.7e-11	5.01e-10	ENSMUSG00000020099	Unc5b	protein_coding	ENSMUST00000077925	INTRON		chr10	60808301	60809000	2.86302	-1.17573	1.31274e-05	0.0334159
637	ENSMUSG00000022139	Mbnl2	5937.39	0.406115	0.068623	5.91806	3.26e-09	6.87e-08	ENSMUSG00000022139	Mbnl2	protein_coding	ENSMUST00000088419	INTRON		chr14	120287301	120288000	2.90034	-1.14615	1.31274e-05	0.0334159
1220	ENSMUSG00000025702	2008-03-01	3022.6	0.317691	0.0721425	4.40366	1.06e-05	0.000117065	ENSMUSG00000025702	2008-03-01	retained_intron	ENSMUST00000123405	5UTR		chr6	116401601	116402300	2.86302	-1.17573	1.31274e-05	0.0334159
452	ENSMUSG00000029621	Arpc1a	1260.31	0.602134	0.089317	6.74154	1.57e-11	4.66e-10	ENSMUSG00000029621	Arpc1a	retained_intron	ENSMUST00000142276	5UTR		chr5	145103701	145104400	2.90034	-1.14615	1.31274e-05	0.0334159
482	ENSMUSG00000033705	Stard9	3458.03	0.440258	0.066454	6.625	3.47e-11	9.68e-10	ENSMUSG00000033705	Stard9	protein_coding	ENSMUST00000150912	INTRON		chr2	120631701	120632400	2.86302	-1.17573	1.31274e-05	0.0334159
2652	ENSMUSG00000052296	Ppp6r1	1617.53	0.237277	0.0844876	2.80842	0.00497854	0.0251781	ENSMUSG00000052296	Ppp6r1	protein_coding	ENSMUST00000064099	INTRON		chr7	4647301	4648000	2.86302	-1.17573	1.31274e-05	0.0334159
2562.1	ENSMUSG00000096768	Erdr1	71.615	0.750679	0.261304	2.87281	0.00406835	0.0212981	ENSMUSG00000096768	Erdr1	protein_coding	ENSMUST00000179483	1000-2000up	-1738	chrY	90780901	90783000	-0.775175	1.83418	2.02954e-05	0.033651
31.1	ENSMUSG00000046312	AI464131	1753.33	-1.15256	0.0816391	-14.1177	2.95e-45	1.32e-42	ENSMUSG00000046312	AI464131	protein_coding	ENSMUST00000054920	3UTR		chr4	41497401	41498100	-2.17738	-1.07288	1.45556e-05	0.0360985
2291	ENSMUSG00000018326	Ywhab	1384.28	0.27191	0.088028	3.0889	0.00200899	0.0117618	ENSMUSG00000018326	Ywhab	protein_coding	ENSMUST00000018470	INTRON		chr2	163999501	164000200	2.66953	-0.972723	1.53892e-05	0.0373189
1616	ENSMUSG00000026131	Dst	34299.2	0.193702	0.0517887	3.74024	0.000183841	0.00152617	ENSMUSG00000026131	Dst	protein_coding	ENSMUST00000183006	INTRON		chr1	34125701	34126400	2.63648	-0.998769	1.53892e-05	0.0373189
2422	ENSMUSG00000036218	Pdzrn4	51.9895	0.84155	0.281774	2.98662	0.00282083	0.0156147	ENSMUSG00000036218	Pdzrn4	protein_coding	ENSMUST00000169942	INTRON		chr15	92710801	92711500	-2.14466	-0.967426	1.53892e-05	0.0373189
1285	ENSMUSG00000038602	Slc35f1	222.043	0.757246	0.177217	4.27298	1.93e-05	0.000201397	ENSMUSG00000038602	Slc35f1	protein_coding	ENSMUST00000105473	INTRON		chr10	52691801	52692500	-2.14466	-0.967426	1.53892e-05	0.0373189
2562.2	ENSMUSG00000096768	Erdr1	71.615	0.750679	0.261304	2.87281	0.00406835	0.0212981	ENSMUSG00000096768	Erdr1	protein_coding	ENSMUST00000179483	INTRON_EXON		chrY	90788601	90814500	-1.5326	0.699733	0.000137836	0.0410285
3043	ENSMUSG00000042770	Hebp1	283.14	0.405272	0.158324	2.55976	0.0104745	0.0461643	ENSMUSG00000042770	Hebp1	protein_coding	ENSMUST00000045855	INTRON		chr6	135160901	135161600	-1.64773	-0.432887	1.79336e-05	0.041641
2338	ENSMUSG00000043079	Synpo	323.808	0.46344	0.152051	3.04793	0.00230425	0.0132191	ENSMUSG00000043079	Synpo	processed_transcript	ENSMUST00000139236	INTRON		chr18	60645901	60646600	-1.64773	-0.432887	1.79336e-05	0.041641
2807	ENSMUSG00000066406	Akap13	775.54	-0.300509	0.11127	-2.70073	0.00691878	0.0330578	ENSMUSG00000066406	Akap13	protein_coding	ENSMUST00000125771	INTRON		chr7	75638501	75639200	-1.71758	-0.45167	1.79336e-05	0.041641
1680	ENSMUSG00000001761	Smo	145.89	-0.751993	0.205135	-3.66584	0.000246524	0.00196735	ENSMUSG00000001761	Smo	protein_coding	ENSMUST00000001812	INTRON		chr6	29747201	29749300	-0.485159	3.4046	3.1027e-05	0.0430754

### Sheet: 4_2_DAVID
Category	Term	Count	%	PValue	Genes	List Total	Pop Hits	Pop Total	Fold Enrichment	Bonferroni	Benjamini	FDR
GOTERM_CC_DIRECT	GO:0015629~actin cytoskeleton	5	13.1579	0.000343836	ENSMUSG00000066406, ENSMUSG00000032827, ENSMUSG00000043079, ENSMUSG00000029621, ENSMUSG00000026131	34	201	19662	14.3854	0.0314762	0.0314762	0.375771
GOTERM_CC_DIRECT	GO:0014069~postsynaptic density	5	13.1579	0.000660377	ENSMUSG00000032827, ENSMUSG00000043079, ENSMUSG00000025892, ENSMUSG00000001761, ENSMUSG00000026131	34	239	19662	12.0982	0.0595862	0.0302507	0.720576
GOTERM_CC_DIRECT	GO:0005856~cytoskeleton	8	21.0526	0.00213294	ENSMUSG00000066406, ENSMUSG00000032827, ENSMUSG00000043079, ENSMUSG00000029621, ENSMUSG00000021573, ENSMUSG00000033705, ENSMUSG00000024500, ENSMUSG00000026131	34	1113	19662	4.15665	0.180102	0.0640488	2.31042
GOTERM_CC_DIRECT	GO:0016020~membrane	20	52.6316	0.00809266	ENSMUSG00000081534, ENSMUSG00000066406, ENSMUSG00000050121, ENSMUSG00000046312, ENSMUSG00000090213, ENSMUSG00000025203, ENSMUSG00000020099, ENSMUSG00000025892, ENSMUSG00000001761, ENSMUSG00000018326, ENSMUSG00000041075, ENSMUSG00000053004, ENSMUSG00000031596, ENSMUSG00000025702, ENSMUSG00000043079, ENSMUSG00000024500, ENSMUSG00000038602, ENSMUSG00000033579, ENSMUSG00000026131, ENSMUSG00000028581	34	6998	19662	1.65274	0.530309	0.172147	8.5113
GOTERM_BP_DIRECT	GO:0006810~transport	8	21.0526	0.0370178	ENSMUSG00000081534, ENSMUSG00000025892, ENSMUSG00000003585, ENSMUSG00000030519, ENSMUSG00000038602, ENSMUSG00000033579, ENSMUSG00000031596, ENSMUSG00000028581	33	1822	18082	2.40588	0.999923	0.999923	38.7576
GOTERM_BP_DIRECT	GO:0007268~chemical synaptic transmission	3	7.89474	0.0370265	ENSMUSG00000025892, ENSMUSG00000030519, ENSMUSG00000053004	33	172	18082	9.55708	0.999923	0.991218	38.7648
GOTERM_CC_DIRECT	GO:0016021~integral component of membrane	18	47.3684	0.0374125	ENSMUSG00000081534, ENSMUSG00000050121, ENSMUSG00000046312, ENSMUSG00000090213, ENSMUSG00000025203, ENSMUSG00000020099, ENSMUSG00000025892, ENSMUSG00000001761, ENSMUSG00000041075, ENSMUSG00000053004, ENSMUSG00000003585, ENSMUSG00000031596, ENSMUSG00000049690, ENSMUSG00000025702, ENSMUSG00000038602, ENSMUSG00000033579, ENSMUSG00000026131, ENSMUSG00000028581	34	6878	19662	1.51342	0.971164	0.507974	34.1263
GOTERM_BP_DIRECT	GO:0030833~regulation of actin filament polymerization	2	5.26316	0.0416458	ENSMUSG00000032827, ENSMUSG00000029621	33	24	18082	45.6616	0.999977	0.971533	42.4753
GOTERM_MF_DIRECT	GO:0008017~microtubule binding	3	7.89474	0.04611	ENSMUSG00000021573, ENSMUSG00000033705, ENSMUSG00000026131	31	200	17446	8.44161	0.989736	0.989736	40.6049
GOTERM_BP_DIRECT	GO:0048741~skeletal muscle fiber development	2	5.26316	0.0467319	ENSMUSG00000046312, ENSMUSG00000001761	33	27	18082	40.5881	0.999994	0.95037	46.3198
GOTERM_CC_DIRECT	GO:0030425~dendrite	4	10.5263	0.0483271	ENSMUSG00000032827, ENSMUSG00000043079, ENSMUSG00000025892, ENSMUSG00000001761	34	490	19662	4.72077	0.990015	0.535956	41.8574
GOTERM_MF_DIRECT	GO:0017147~Wnt-protein binding	2	5.26316	0.0503627	ENSMUSG00000001761, ENSMUSG00000041075	31	30	17446	37.5183	0.993346	0.918426	43.4627
GOTERM_CC_DIRECT	GO:0005765~lysosomal membrane	3	7.89474	0.0585047	ENSMUSG00000081534, ENSMUSG00000025702, ENSMUSG00000028581	34	234	19662	7.41403	0.996326	0.551094	48.3138
GOTERM_CC_DIRECT	GO:0030864~cortical actin cytoskeleton	2	5.26316	0.0697553	ENSMUSG00000066406, ENSMUSG00000032827	34	43	19662	26.8974	0.998799	0.568538	54.6875
GOTERM_CC_DIRECT	GO:0005829~cytosol	7	18.4211	0.0735021	ENSMUSG00000042770, ENSMUSG00000066406, ENSMUSG00000032827, ENSMUSG00000020099, ENSMUSG00000018326, ENSMUSG00000003585, ENSMUSG00000024500	34	1784	19662	2.26909	0.999175	0.545648	56.6459
GOTERM_BP_DIRECT	GO:0019722~calcium-mediated signaling	2	5.26316	0.0783417	ENSMUSG00000032827, ENSMUSG00000039601	33	46	18082	23.8235	1	0.98335	65.3709

### Sheet: 4_3_unmapped
2 unmapped by DAVID
ENSMUSG00000089941
ENSMUSG00000098178
DAVID for all at once )separating doesn't reallz make sense for such a list
